# Gene expression response to temperature acclimation in a model photoheterotrophic marine flavobacterium (*Dokdonia* sp. MED134)

**DOI:** 10.1101/2023.12.25.573297

**Authors:** Semidán Robaina-Estévez, José M. González, Ana María Cabello, Antonio S. Palacio, Ruairí Gallagher, Ángel López-Urrutia, Laura Alonso-Sáez

## Abstract

Temperature stands as one of the key factors influencing the community structure and distribution of marine microorganisms. Yet, the physiological adaptations of marine bacteria to rising temperatures remain underexplored. This study examines the transcriptional response of *Dokdonia* sp. MED134, a proteorhodopsin-based phototrophic organism within the class *Flavobacteriia*, to a gradient of temperature acclimation conditions from 10 to 34°C. Light availability during day/night cycles exerted minimal influence on the transcriptional patterns of this strain, with only a few genes mostly related to light sensing, light protecting mechanisms and phototrophy being upregulated during daytime. By contrast, temperature significantly impacted the expression of a large fraction of MED134 genes (>60%), including components of the stress response, cellular translation, DNA replication, and some metabolic pathways such as the anaplerotic carbon fixation and the glyoxylate shunt, suggesting intracellular carbon flow adjustments to temperature. Notably, the expression of some highly expressed TonB transporters, prominent in flavobacteria, was also temperature-sensitive. Our findings provide insights into the transcriptional adjustments of *Dokdonia* sp. MED134 in response to temperature variations, suggesting potential implications for carbon cycling and organic matter processing in marine environments.
