## Supplementary material for "Gene expression response to temperature acclimation in a model photoheterotrophic marine flavobacterium (*Dokdonia* sp. MED134)": Table S4

### Sheet: Table S4
Cluster	ID	Description	GeneRatio	BgRatio	pvalue	p.adjust	qvalue	geneID	Count
C1	dok03010	Ribosome - Dokdonia sp. MED134	38/134	38/281	2.45829e-14	1.1554e-12	1.1554e-12	MED134_00530/MED134_00535/MED134_00540/MED134_00640/MED134_01655/MED134_02245/MED134_02405/MED134_02410/MED134_02950/MED134_05104/MED134_05109/MED134_05114/MED134_07661/MED134_08401/MED134_12391/MED134_12396/MED134_12406/MED134_12411/MED134_12416/MED134_12421/MED134_12426/MED134_12431/MED134_12436/MED134_12441/MED134_12446/MED134_12451/MED134_12456/MED134_12461/MED134_12466/MED134_12471/MED134_12…	38
C4	dok00220	Arginine biosynthesis - Dokdonia sp. MED134	9/47	10/281	4.50445e-07	2.027e-05	1.80178e-05	MED134_03484/MED134_03489/MED134_11911/MED134_11916/MED134_11926/MED134_11936/MED134_11941/MED134_11946/MED134_12616	9
C4	dok01230	Biosynthesis of amino acids - Dokdonia sp. MED134	14/47	34/281	0.000241324	0.00542979	0.00482648	MED134_03484/MED134_03489/MED134_04314/MED134_08336/MED134_09321/MED134_11651/MED134_11911/MED134_11916/MED134_11921/MED134_11926/MED134_11936/MED134_11941/MED134_11946/MED134_12616	14
C4	dok01100	Metabolic pathways - Dokdonia sp. MED134	38/47	170/281	0.00108356	0.0162533	0.0144474	MED134_01325/MED134_01365/MED134_02085/MED134_02835/MED134_02845/MED134_03110/MED134_03484/MED134_03489/MED134_04314/MED134_04384/MED134_04844/MED134_05989/MED134_05994/MED134_06169/MED134_06594/MED134_07299/MED134_08336/MED134_08946/MED134_09096/MED134_09281/MED134_09321/MED134_09986/MED134_09991/MED134_11155/MED134_11401/MED134_11506/MED134_11651/MED134_11911/MED134_11916/MED134_11921/MED134_11…	38
C4	dok00250	Alanine, aspartate and glutamate metabolism - Dokdonia sp. MED134	7/47	14/281	0.00325014	0.0365641	0.0325014	MED134_01325/MED134_03484/MED134_03489/MED134_09096/MED134_11911/MED134_11946/MED134_12616	7
C4	dok01110	Biosynthesis of secondary metabolites - Dokdonia sp. MED134	22/47	84/281	0.00558566	0.0502709	0.0446852	MED134_01325/MED134_02085/MED134_02835/MED134_02845/MED134_03110/MED134_04314/MED134_04844/MED134_07299/MED134_08336/MED134_09096/MED134_09281/MED134_09321/MED134_11155/MED134_11911/MED134_11916/MED134_11921/MED134_11926/MED134_11936/MED134_11941/MED134_11946/MED134_12616/MED134_14231	22
C4	dok01210	2-Oxocarboxylic acid metabolism - Dokdonia sp. MED134	5/47	9/281	0.00798485	0.0598864	0.0532324	MED134_11916/MED134_11926/MED134_11936/MED134_11941/MED134_12616	5
